# Centromere landscapes resolved from hundreds of human genomes

**DOI:** 10.1101/2024.01.26.577337

**Authors:** Shenghan Gao, Yimeng Zhang, Stephen J. Bush, Bo Wang, Xiaofei Yang, Kai Ye

## Abstract

High-fidelity (HiFi) sequencing has facilitated the assembly and analysis of the most repetitive region of the genome, the centromere. Nevertheless, our current understanding of human centromeres draws from a relatively small number of telomere-to-telomere assemblies, and so has not yet captured its full diversity. In this study, we investigated the genomic diversity of human centromere higher order repeats (HORs) using both HiFi reads and haplotype-resolved assemblies from hundreds of samples drawn from ongoing pangenome-sequencing projects and reprocessed using a novel HOR annotation pipeline, HiCAT-human. We use this wealth of data to provide a global survey of the centromeric HOR landscape, in particular finding that 23 HORs exhibited significant copy number variability between populations. We detected three centromere genotypes with imbalance population frequencies on each of chromosome 5, 8 and 17. An inter-assembly comparison of HOR loci further revealed that while HOR array structures are diverse, they nevertheless tend to form a number of specific landscapes, each exhibiting different levels of HOR subunit expansion and possibly reflecting a cyclical evolutionary transition from homogeneous to nested structures and back.
