## Supplementary information, figures and tables for "Centromere landscapes resolved from hundreds of human genomes": Supplementary table S1.xlsx

### Sheet: Sheet1
Accession numbers and sample metadata for HiFi reads and assemblies
Reads samples						Assemblies
Sample ID	Sex	Superpopulation	Estimate sequencing coverage	Project		Sample ID	Sex	Superpopulation	Project
CHM13	/	EUR	32.856	/		CHM13	/	EUR	/
HG00438	female	EAS	55.3436	HPRC		HG00438	female	EAS	HPRC
HG00621	male	EAS	51.4383	HPRC		HG00621	male	EAS	HPRC
HG00673	male	EAS	51.8175	HPRC		HG00673	male	EAS	HPRC
HG00733	female	AMR	33.9798	HPRC		HG00733	female	AMR	HPRC
HG00735	female	AMR	56.5009	HPRC		HG00735	female	AMR	HPRC
HG00741	female	AMR	51.9035	HPRC		HG00741	female	AMR	HPRC
HG01071	female	AMR	47.787	HPRC		HG01071	female	AMR	HPRC
HG01106	male	AMR	60.3151	HPRC		HG01106	male	AMR	HPRC
HG01109	male	AMR	43.6784	HPRC		HG01109	male	AMR	HPRC
HG01123	female	AMR	47.147	HPRC		HG01123	female	AMR	HPRC
HG01175	female	AMR	50.0374	HPRC		HG01175	female	AMR	HPRC
HG01243	male	AMR	44.9461	HPRC		HG01243	male	AMR	HPRC
HG01258	male	AMR	45.0154	HPRC		HG01258	male	AMR	HPRC
HG01358	male	AMR	46.9784	HPRC		HG01358	male	AMR	HPRC
HG01361	female	AMR	52.2118	HPRC		HG01361	female	AMR	HPRC
HG01891	female	AFR	45.209	HPRC		HG01891	female	AFR	HPRC
HG01928	male	AMR	45.5144	HPRC		HG01928	male	AMR	HPRC
HG01952	male	AMR	53.3765	HPRC		HG01952	male	AMR	HPRC
HG01978	female	AMR	53.4455	HPRC		HG01978	female	AMR	HPRC
HG02055	male	AFR	51.6319	HPRC		HG02055	male	AFR	HPRC
HG02080	female	EAS	42.7414	HPRC		HG02080	female	EAS	HPRC
HG02145	male	AFR	45.5558	HPRC		HG02145	male	AFR	HPRC
HG02148	female	AMR	50.1248	HPRC		HG02148	female	AMR	HPRC
HG02257	female	AFR	44.6866	HPRC		HG02257	female	AFR	HPRC
HG02486	male	AFR	49.4913	HPRC		HG02486	male	AFR	HPRC
HG02559	female	AFR	53.964	HPRC		HG02559	female	AFR	HPRC
HG02572	male	AFR	38.8758	HPRC		HG02572	male	AFR	HPRC
HG02622	female	AFR	60.8182	HPRC		HG02622	female	AFR	HPRC
HG02630	female	AFR	61.2225	HPRC		HG02630	female	AFR	HPRC
HG02717	male	AFR	56.9465	HPRC		HG02717	male	AFR	HPRC
HG02723	female	AFR	54.9197	HPRC		HG02723	female	AFR	HPRC
HG02818	female	AFR	46.0917	HPRC		HG02818	female	AFR	HPRC
HG02886	female	AFR	56.8058	HPRC		HG02886	female	AFR	HPRC
HG03098	male	AFR	44.694	HPRC		HG03098	male	AFR	HPRC
HG03453	female	AFR	57.108	HPRC		HG03453	female	AFR	HPRC
HG03486	female	AFR	50.413	HPRC		HG03486	female	AFR	HPRC
HG03492	male	SAS	42.6187	HPRC		HG03492	male	SAS	HPRC
HG03516	female	AFR	46.1952	HPRC		HG03516	female	AFR	HPRC
HG03540	female	AFR	62.2688	HPRC		HG03540	female	AFR	HPRC
HG03579	male	AFR	59.5598	HPRC		HG03579	male	AFR	HPRC
HIFI032007D	female	EAS	22.2844	CPC		NA18906	female	AFR	HPRC
HIFI032018D	male	EAS	23.7076	CPC		NA19240	female	AFR	HPRC
HIFI032069D	female	EAS	24.2989	CPC		NA20129	female	AFR	HPRC
HIFI032097D	female	EAS	25.9612	CPC		RY01	male	EAS	CPC
HIFI032103D	male	EAS	24.5999	CPC		RY02	male	EAS	CPC
HIFI032161D	female	EAS	23.3567	CPC		RY03	male	EAS	CPC
HIFI032164D	male	EAS	22.7187	CPC		RY04	male	EAS	CPC
HIFI032167D	male	EAS	20.7632	CPC		RY05	male	EAS	CPC
HIFI032182D	male	EAS	26.093	CPC		RY06	female	EAS	CPC
HIFI032289D	male	EAS	26.9364	CPC		RY07	female	EAS	CPC
HIFI032292D	female	EAS	22.4333	CPC		RY08	female	EAS	CPC
HIFI032302D	female	EAS	24.7189	CPC		RY09	male	EAS	CPC
HIFI032306D	female	EAS	24.6099	CPC		RY10	female	EAS	CPC
HIFI032335D	U*	EAS	21.665	CPC		RY11	male	EAS	CPC
HIFI032349D	male	EAS	22.751	CPC
HIFI032373D	male	EAS	24.025	CPC
HIFI032420D	male	EAS	25.8628	CPC
HIFI032422D	male	EAS	23.0196	CPC
HIFI032429D	male	EAS	23.4413	CPC
HIFI032440D	male	EAS	25.6143	CPC
HIFI032450D	male	EAS	26.9128	CPC
HIFI032453D	male	EAS	27.282	CPC
HIFI032454D	female	EAS	24.2414	CPC
HIFI032462D	male	EAS	21.9193	CPC
HIFI032473D	male	EAS	25.7271	CPC
HIFI032487D	female	EAS	23.7681	CPC
HIFI032501D	male	EAS	23.2953	CPC
HIFI032510D	female	EAS	23.6113	CPC
HIFI032513D	male	EAS	24.7789	CPC
HIFI032529D	female	EAS	24.8898	CPC
HIFI032566D	male	EAS	25.2206	CPC
HIFI032567D	female	EAS	22.3536	CPC
HIFI032585D	male	EAS	24.1939	CPC
HIFI032586D	female	EAS	24.7905	CPC
HIFI032591D	male	EAS	23.8509	CPC
HIFI032604D	female	EAS	25.7121	CPC
HIFI032607D	female	EAS	26.3916	CPC
HIFI032662D	male	EAS	24.8351	CPC
HIFI032668D	male	EAS	23.4095	CPC
HIFI032682D	male	EAS	24.8268	CPC
HIFI032685D	male	EAS	23.6039	CPC
HIFI032692D	female	EAS	27.216	CPC
HIFI032693D	male	EAS	50.9598	CPC
HIFI032698D	female	EAS	25.1889	CPC
HIFI032706D	male	EAS	27.0976	CPC
HIFI032711D	male	EAS	26.9244	CPC
HIFI032731D	female	EAS	23.7325	CPC
NA18906	female	AFR	54.6039	HPRC
NA19240	female	AFR	48.9505	HPRC
NA20129	female	AFR	44.1426	HPRC
RY01	male	EAS	58.1037	CPC
RY02	male	EAS	55.9878	CPC
RY03	male	EAS	54.949	CPC
RY04	male	EAS	54.7688	CPC
RY05	male	EAS	53.0023	CPC
RY06	female	EAS	54.7338	CPC
RY07	female	EAS	49.6214	CPC
RY08	female	EAS	52.2501	CPC
RY09	male	EAS	55.5684	CPC
RY10	female	EAS	59.5808	CPC
RY11	male	EAS	55.2448	CPC
* Uncertain due to inconsistency of self reported sex and that based on genetic data.
Sequencing coverage is calculated using the total read length dividing the length of CHM13 genome
