## Supplementary information, figures and tables for "Centromere landscapes resolved from hundreds of human genomes": Supplementary table S2.xlsx

### Sheet: Sheet1
Reads classification recall in 30X HiFi simulation test
All alpha satellite regions				activate HOR regions
Chromosomes	Recall	Repeats		Chromosomes	Recall	Repeats
chr1	0.978584	1		chr1	0.996105	1
chr2	0.957631	1		chr2	1	1
chr3	0.912215	1		chr3	1	1
chr4	0.973272	1		chr4	1	1
chr5	0.877128	1		chr5	1	1
chr6	0.955371	1		chr6	1	1
chr7	0.849157	1		chr7	1	1
chr8	0.966505	1		chr8	1	1
chr9	0.921752	1		chr9	1	1
chr10	0.907171	1		chr10	1	1
chr11	0.959448	1		chr11	1	1
chr12	0.879902	1		chr12	1	1
chr13	0.684756	1		chr13	0.996366	1
chr14	0.602734	1		chr14	0.926737	1
chr15	0.729837	1		chr15	1	1
chr16	0.871107	1		chr16	1	1
chr17	0.968738	1		chr17	1	1
chr18	0.98141	1		chr18	1	1
chr19	0.902702	1		chr19	1	1
chr20	0.844809	1		chr20	1	1
chr21	0.739068	1		chr21	1	1
chr22	0.82226	1		chr22	1	1
chrX	0.918927	1		chrX	0.997338	1
chrY	0.891566	1		chrY	1	1
chr1	0.979996	2		chr1	0.996619	2
chr2	0.958201	2		chr2	1	2
chr3	0.914196	2		chr3	1	2
chr4	0.973253	2		chr4	1	2
chr5	0.87352	2		chr5	1	2
chr6	0.9522	2		chr6	1	2
chr7	0.845565	2		chr7	1	2
chr8	0.962485	2		chr8	1	2
chr9	0.924504	2		chr9	1	2
chr10	0.906335	2		chr10	1	2
chr11	0.95982	2		chr11	1	2
chr12	0.879056	2		chr12	1	2
chr13	0.690019	2		chr13	0.997596	2
chr14	0.600139	2		chr14	0.925835	2
chr15	0.725819	2		chr15	1	2
chr16	0.867653	2		chr16	1	2
chr17	0.967434	2		chr17	1	2
chr18	0.980358	2		chr18	1	2
chr19	0.903364	2		chr19	1	2
chr20	0.841923	2		chr20	1	2
chr21	0.730844	2		chr21	1	2
chr22	0.819847	2		chr22	0.999599	2
chrX	0.916563	2		chrX	0.99735	2
chrY	0.889011	2		chrY	1	2
chr1	0.978062	3		chr1	0.995832	3
chr2	0.957058	3		chr2	1	3
chr3	0.911445	3		chr3	1	3
chr4	0.972218	3		chr4	1	3
chr5	0.875983	3		chr5	1	3
chr6	0.951638	3		chr6	1	3
chr7	0.849848	3		chr7	1	3
chr8	0.964887	3		chr8	1	3
chr9	0.922374	3		chr9	1	3
chr10	0.903775	3		chr10	1	3
chr11	0.962386	3		chr11	1	3
chr12	0.878396	3		chr12	1	3
chr13	0.685116	3		chr13	0.997269	3
chr14	0.60086	3		chr14	0.925893	3
chr15	0.730473	3		chr15	1	3
chr16	0.866625	3		chr16	1	3
chr17	0.968315	3		chr17	1	3
chr18	0.980771	3		chr18	1	3
chr19	0.904952	3		chr19	1	3
chr20	0.843496	3		chr20	1	3
chr21	0.730918	3		chr21	1	3
chr22	0.818866	3		chr22	0.999799	3
chrX	0.919357	3		chrX	0.997727	3
chrY	0.905908	3		chrY	1	3
chr1	0.978636	4		chr1	0.996477	4
chr2	0.960373	4		chr2	1	4
chr3	0.909912	4		chr3	1	4
chr4	0.974051	4		chr4	1	4
chr5	0.876854	4		chr5	1	4
chr6	0.951946	4		chr6	1	4
chr7	0.845163	4		chr7	1	4
chr8	0.960526	4		chr8	1	4
chr9	0.919262	4		chr9	1	4
chr10	0.904192	4		chr10	1	4
chr11	0.959736	4		chr11	1	4
chr12	0.876743	4		chr12	1	4
chr13	0.690935	4		chr13	0.995184	4
chr14	0.605165	4		chr14	0.92586	4
chr15	0.731944	4		chr15	1	4
chr16	0.870513	4		chr16	1	4
chr17	0.967939	4		chr17	1	4
chr18	0.980755	4		chr18	1	4
chr19	0.902555	4		chr19	1	4
chr20	0.849646	4		chr20	1	4
chr21	0.725736	4		chr21	1	4
chr22	0.820465	4		chr22	1	4
chrX	0.92026	4		chrX	0.998305	4
chrY	0.894972	4		chrY	1	4
chr1	0.979626	5		chr1	0.996759	5
chr2	0.958248	5		chr2	1	5
chr3	0.91289	5		chr3	1	5
chr4	0.973755	5		chr4	1	5
chr5	0.875081	5		chr5	1	5
chr6	0.951287	5		chr6	1	5
chr7	0.848084	5		chr7	1	5
chr8	0.963023	5		chr8	1	5
chr9	0.92263	5		chr9	1	5
chr10	0.90466	5		chr10	1	5
chr11	0.961843	5		chr11	1	5
chr12	0.878029	5		chr12	1	5
chr13	0.68825	5		chr13	0.995786	5
chr14	0.602029	5		chr14	0.929213	5
chr15	0.731702	5		chr15	1	5
chr16	0.867039	5		chr16	1	5
chr17	0.96752	5		chr17	1	5
chr18	0.980947	5		chr18	1	5
chr19	0.907037	5		chr19	1	5
chr20	0.847101	5		chr20	1	5
chr21	0.736359	5		chr21	1	5
chr22	0.821462	5		chr22	0.999399	5
chrX	0.919801	5		chrX	0.998296	5
chrY	0.892377	5		chrY	1	5
