## Supplementary information, figures and tables for "Centromere landscapes resolved from hundreds of human genomes": Supplementary table S11.xlsx

### Sheet: Sheet1
The standard deviation of of the mean fold-change of HORs among samples
HOR	Standard deviation	isVariable
7_M5L2	3.2693	Yes
6_M3L15	3.15161	Yes
6_M4L2	2.93084	Yes
13_M3L10	2.49613	Yes
16_M2L8	2.4755	Yes
Y_M3L1	1.76615	Yes
6_M2L7	1.70878	Yes
13_M4L7	1.67529	Yes
Y_M4L36	1.65016	Yes
11_M2L1	1.59986	Yes
14_M3L2	1.11354	Yes
3_M4L15	1.10769	Yes
7_M3L10	1.07718	Yes
13_M5L5	1.05014	Yes
10_M4L2	0.972457	Yes
17_M3L12	0.853499	Yes
18_M8L6	0.840336	Yes
20_M6L2	0.823082	Yes
17_M1L1	0.804441	Yes
20_M3L10	0.765504	Yes
12_M2L4	0.745802	Yes
8_M4L7	0.734052	Yes
21_M2L4	0.725121	Yes
4_M3L13	0.663719	Yes
10_M2L8	0.655471	Yes
18_M6L10	0.641113	Yes
5_M1L4	0.600901	Yes
5_M2L8	0.563722	Yes
4_M2L15	0.55832	Yes
5_M3L12	0.552647	Yes
17_M2L16	0.551859	Yes
20_M4L11	0.534108	Yes
17_M4L15	0.500523	Yes
13_M2L4	0.49982	No
16_M4L6	0.493529	No
Y_M1L34	0.477936	No
2_M4L2	0.462182	No
14_M2L1	0.455636	No
18_M5L4	0.439214	No
9_M4L4	0.43502	No
6_M1L18	0.39872	No
16_M3L6	0.394457	No
21_M1L11	0.377443	No
8_M3L8	0.366412	No
8_M1L11	0.366284	No
13_M1L11	0.36069	No
18_M4L2	0.353634	No
15_M2L11	0.343758	No
15_M3L20	0.331771	No
4_M1L19	0.329858	No
15_M1L4	0.323572	No
8_M2L15	0.310152	No
20_M2L8	0.301687	No
11_M1L5	0.287916	No
18_M1L12	0.282567	No
10_M1L6	0.275658	No
18_M2L8	0.274618	No
22_M1L8	0.274579	No
19_M1L2	0.271225	No
14_M1L8	0.264384	No
9_M1L4	0.25686	No
20_M1L16	0.25459	No
9_M3L7	0.253883	No
3_M1L17	0.252766	No
18_M3L10	0.251453	No
Y_M2L1	0.249391	No
16_M1L10	0.243105	No
9_M2L11	0.237725	No
X_M1L12	0.226887	No
2_M3L8	0.22578	No
12_M1L8	0.2252	No
17_M5L14	0.222372	No
2_M2L2	0.2215	No
7_M1L6	0.216287	No
2_M1L4	0.186143	No
1_M2L6	0.174682	No
1_M1L2	0.170438	No
3_M2L10	0.160596	No
21_M3L1	0.139733	No
