## Supplementary information, figures and tables for "Centromere landscapes resolved from hundreds of human genomes": Supplementary table S16.xlsx

### Sheet: Sheet1
Identity between reconstructed ancestral HOR sequence and consensus HOR sequence in each cluster
11_M1L5					5_M2L8					10_M1L6
Sequence	ANC	R0 consensus	R1 consensus		Sequence	ANC	R0 consensus	R1 consensus		Sequence	ANC	R0 consensus	R1 consensus	R2 consensus	R3 consensus
ANC	100	90.22	90.11		ANC	100	93.38	93.23		ANC	100	77.91	77	76.8	76.88
R0 consensus	90.22	100	99.65		R0 consensus	93.38	100	98.9		R0 consensus	77.91	100	97.45	97.15	96.66
R1 consensus	90.11	99.65	100		R1 consensus	93.23	98.9	100		R1 consensus	77	97.45	100	99.12	98.62
ANC->R0->R1					ANC->R0->R1					R2 consensus	76.8	97.15	99.12	100	99.51
->means best hit										R3 consensus	76.88	96.66	98.62	99.51	100
										ANC->R0->R1->R2->R3
The best identity for each sequence is marked yellow.
